# Extracellular matrix protein composition dynamically changes during murine forelimb development

**DOI:** 10.1101/2020.06.17.158204

**Authors:** Kathryn R. Jacobson, Aya M. Saleh, Sarah N. Lipp, Alexander R. Ocken, Tamara L. Kinzer-Ursem, Sarah Calve

## Abstract

The extracellular matrix (ECM) is an integral part of multicellular organisms, connecting different cell layers and tissue types. During morphogenesis and growth, tissues undergo substantial reorganization involving cellular proliferation, migration, and differentiation. While it is intuitive that the ECM remodels in concert, little is known regarding how matrix composition and organization change during development. We utilized tissue fractionation and mass spectrometry to define ECM protein (matrisome) dynamics during murine forelimb development and resolved significant differences in ECM composition as a function of development, disease and tissue type. Additionally, we used bioorthogonal non-canonical amino acid tagging (BONCAT) to label newly synthesized ECM within the developing forelimb. We demonstrate the feasibility of using BONCAT to enrich for newly synthesized matrisome components and identified differences in ECM synthesis between morphogenesis and growth. This resource will guide future research investigating the role of the matrisome during complex tissue development.
