## Supplementary material for "Extracellular matrix protein composition dynamically changes during murine forelimb development": Table S4

### Sheet: Summary
	Tab Name	Description
	Matrisome Tissue Distributions	Summary of matrisome distributions, determined by IHC, in musculoskeletal tissues as a function of development (Fig 4C-T)
	Antibody Specifications	Details for primary and secondary antibodies used for IHC
	Tissue Processing + Incubations	Overview of tissue processing prior to staining (including fixation and embedding) and details about primary and secondary antibody incubations
	ECM Protein Statistics	LC-MS/MS results and statistics for selected IHC proteins

### Sheet: Matrisome Tissue Distribution
		E11.5	E12.5	E13.5	E14.5	P3	P35
	Elastin Microfiber Interfacer 1 (EMILIN1)	diffuse throughout limb, nascent dermis, nascent dermal-epidermal junction	diffuse cartilage, nascent dermis, nascent dermal-epidermal junction	tendon, diffuse cartilage, perichondrium, nascent dermis, nascent dermal-epidermal junction	tendon, diffuse cartilage, perichondrium, periosteum, nascent dermis, nascent dermal-epidermal junction	tendon, perichondrium, periosteum, dermis, dermal-epidermal junction	tendon, dermis, dermal-epidermal junction
	Perlecan (HSPG2)	blood vessel, reticular diffuse, nascent dermis, nascent dermal-epidermal junction	diffuse cartilage, blood vessel, reticular diffuse, nascent dermis, nascent dermal-epidermal junction	diffuse cartilage, blood vessel, tendon, muscle, nascent dermis, nascent dermal-epidermal junction	diffuse cartilage, blood vessel, tendon, muscle, nascent dermis, nascent dermal-epidermal junction	pericellular cartilage, periosteum, blood vessel, muscle, dermal-epidermal junction	periosteum, pericellular growth plate, muscle, tendon, dermal-epidermal junction
	Type I Collagen (COLI)	diffuse throughout limb, condensing mesenchyme, nascent dermis	diffuse throughout limb, diffuse nascent cartilage, nascent dermis	perichondrium, muscle, tendon, nascent dermis	periosteum, perichondrium, muscle, tendon, nascent dermis	periosteum, muscle, tendon, dermis, dermal-epidermal junction	bone spicules, muscle, tendon, dermis, dermal-epidermal junction
	Type V Collagen (COLV)	-	diffuse throughout limb, elbow joint, perichondrium, nascent dermis	muscle, tendon, elbow joint, perichondrium, nascent dermis	muscle, tendon, perichondrium, nascent dermis	muscle, tendon, dermis	muscle, tendon, dermis
	Tenascin-C (TNC)	axial	diffuse nascent cartilage	tendon, perichondrium	tendon, perichondrium, periosteum	bone spicules, tendon, perichondrium, periosteum, dermal-epidermal junction	bone spicules, epimysium or perimysium, dermal-epidermal junction
	Fibrillin-2 (FBN2)	diffuse throughout limb	diffuse throughout limb, perichondrium	tendon, muscle, perichondrium, dermis	tendon, muscle, perichondrium, dermis	bony spicules, tendon, muscle, dermis	bony spicules, tendon, dermis
	Nidogen-2 (NID2)	axial muscle	muscle	muscle	muscle, dermal-epidermal junction	muscle, dermal-epidermal junction, bony spicules	muscle-punctate, dermal-epidermal junction, bony spicules
	Myosin (MY32)	axial muscle cytoplasm	muscle cytoplasm	muscle cytoplasm	muscle cytoplasm	muscle cytoplasm	muscle cytoplasm

### Sheet: Antibody Specifications
	Antigen	Host	Antibody Concentration	Dilution	Company	Catalog #	Identifier (RRID)	Lot #
	Elastin microfibril interfacer 1 (EMILIN1)	polyclonal rabbit	1 mg/ml	1:100	Novus Biologicals	NBP1-84127	AB_11037041	A08826
	Perlecan (HSPG2)	monoclonal rat IgG2a (clone A7L6)	0.2 mg/ml	1:50	Santa Cruz Biotechnology	sc-33707	AB_627714	F2617
	Skeletal muscle myosin heavy chain (MY32)	monoclonal mouse IgG1 (clone MYSN02; My32)	n/a	1:100	Thermo Fisher Scientific	MA5-11748	AB_10979315	16340161A
	Type I Collagen (COLI)	polyclonal rabbit	1 mg/ml	1:100	Millipore	AB765P	AB_92259	3147885
	Type V Collagen (COLV)	polyclonal goat	0.4 mg/ml	1:100	Southern Biotech	1350-01	AB_2794740	A1517V858
	Tenascin-C (TNC)	monoclonal rat IgG2A (clone 578)	0.5 mg/ml	1:100	R&D Systems	MAB2138	AB_2203818	KLC0718071
	Fibrillin-2 (FBN2)	polyclonal rabbit	n/a	1:200	Gift from Dr. Robert Mecham	n/a	(Beene et al., 2013)	n/a
					(Beene et al., 2013)
	Nidogen-2 (NID2)	monoclonal mouse IgG1 kappa (clone F-2)	0.2 mg/mL	1:50	Santa Cruz Biotechnology	sc-377424	AB_2819357	E1618
	goat anti-rabbit AF488		2 mg/ml	1:500	Thermo Fisher Scientific	A-11034	AB_2576217	19471418
	donkey anti-rat AF488		2 mg/ml	1:500	Thermo Fisher Scientific	A-21208	AB_2535794	1979698
	goat anti-mouse IgG1 AF546		2 mg/ml	1:500	Thermo Fisher Scientific	A-21123	AB_2535765	20416232
								18490916
	donkey anti-goat AF555		2 mg/ml	1:500	Thermo Fisher Scientific	A-21432	AB_2535853	1932497
	goat anti-mouse IgG1 AF633		2 mg/ml	1:500	Thermo Fisher Scientific	A-21126	AB_2535768	1840916
	donkey anti-rabbit AF647		2 mg/ml	1:500	Thermo Fisher Scientific	A-31573	AB_2536183	1964354
	DAPI		1 mg/ml	1:500	Biotium	40011

### Sheet: Tissue Processing + Incubations
		Antigens	Tissue processing	Blocking	Primary antibody, temperature	Secondary antibody incubation 1, temperature	Secondary antibody incubation 2, temperature
		EMILIN1/HSPG2/ MY32	Directly embedded in OCT without fixation	MOM kit	20-24 hours, 4°C	45 minutes
						donkey anti-rat 488
						goat anti-mouse IgG1 546
						donkey anti-rabbit 647
		COLI/COLV/MY32	fixed with 4% PFA before embedding	MOM kit	1 hour	30-45 minutes	30-45 minutes
						donkey anti-goat 555	goat anti mouse IgG1 633
							goat anti rabbit 488
		TNC/FBN2/NID2	E11.5-14.5, P3 fixed with 4% PFA before embedding, adult directly embedded in OCT	MOM kit	1 hour	30-45 minutes
						donkey anti-rat 488
						goat anti-mouse IgG1 546
						donkey anti-rabbit 647
			Notes
			All incubations were performed at room temperature unless otherwise noted.

### Sheet: ECM Protein Statistics
	Statistics - Figure 4A
		Combined CS and IN Fractions - LFQ Intensity
		E11.5			E12.5			E13.5			E14.5			P3			P35
		Biological Rep. 1	Biological Rep. 2	Biological Rep. 3	Biological Rep. 1	Biological Rep. 2	Biological Rep. 3	Biological Rep. 1	Biological Rep. 2	Biological Rep. 3	Biological Rep. 1	Biological Rep. 2	Biological Rep. 3	Biological Rep. 1	Biological Rep. 2	Biological Rep. 3	Biological Rep. 1	Biological Rep. 2	Biological Rep. 3	p-value One-way ANOVA
	COL1A1	17400000000	19800000000	17600000000	28100000000	21700000000	21900000000	20900000000	21900000000	17900000000	30500000000	21200000000	21300000000	106000000000	145000000000	104000000000	176000000000	180000000000	187000000000	<0.0001
	COL5A2	1.93854e+08	5.76468e+08		8.78713e+08	5.44346e+08	5.28837e+08	8.26299e+08	7.87382e+08	1.06502e+09	7.68378e+08	6.41865e+08	6.35466e+08	2.04293e+09	3.15756e+09	2.4743e+09	1.90228e+09	1.86459e+09	1.82894e+09	<0.0001
	EMILIN1	3900000000	5340000000	9720000000	1400000000	2140000000	2100000000	1260000000	1220000000	772000000	500000000	570000000	590000000	645000000	613000000	774000000	175000000	146000000	85900000	0.0006
	FBN2	11300000000	14000000000	26500000000	8040000000	12100000000	8130000000	7190000000	8090000000	4860000000	1710000000	2160000000	2390000000	631000000	1380000000	1130000000	206000000	210000000		0.0014
	HSPG2	29900000	44000000	66800000	591000000	591000000	332000000	2650000000	2020000000	1650000000	1830000000	2390000000	2000000000	2810000000	2550000000	3140000000	4230000000	1980000000	3300000000	<0.0001
	NID2				60100000	58700000	93200000	205000000	120000000	270000000	262000000	328000000	287000000	260000000	417000000	442000000	54300000	54200000	41200000	0.0002
	TNC				282000000	335000000	118000000	513000000	533000000	602000000	307000000	374000000	288000000	1290000000	1190000000	1640000000	82300000	85400000	74100000	<0.0001
	Tukey's Multiple Comparisons Test
		COL1A1	COL5A2	EMILIN1	FBN2	HSPG2	NID2	TNC
	E11.5 vs. E12.5	0.9806	0.8922	0.0097	0.1725	0.8934
	E11.5 vs. E13.5	0.9999	0.3963	0.0027	0.042	0.0052
	E11.5 vs. E14.5	0.9734	0.8424	0.0012	0.0037	0.0059
	E11.5 vs. P3	<0.0001	<0.0001	0.0014	0.0022	0.0004
	E11.5 vs. P35	<0.0001	0.0012	0.0006	0.0036	0.0001
	E12.5 vs. E13.5	0.9972	0.8821	0.9664	0.9376	0.0302	0.1263	0.0686
	E12.5 vs. E14.5	>0.9999	>0.9999	0.7825	0.2206	0.0344	0.0062	0.9274
	E12.5 vs. P3	<0.0001	<0.0001	0.8408	0.132	0.002	0.0006	<0.0001
	E12.5 vs. P35	<0.0001	0.0024	0.5547	0.1413	0.0006	0.9912	0.4922
	E13.5 vs. E14.5	0.9954	0.9284	0.9944	0.6471	>0.9999	0.3411	0.2229
	E13.5 vs. P3	<0.0001	0.0002	0.9984	0.455	0.5795	0.0275	<0.0001
	E13.5 vs. P35	<0.0001	0.0127	0.9322	0.429	0.2209	0.0649	0.0054
	E14.5 vs. P3	<0.0001	<0.0001	>0.9999	0.9991	0.5362	0.4764	<0.0001
	E14.5 vs. P35	<0.0001	0.003	0.9982	0.9918	0.1973	0.0033	0.1767
	P3 vs. P35	<0.0001	0.0881	0.9938	0.9998	0.9679	0.0004	<0.0001
